# Genomic evaluation of circulating proteins for drug target characterisation and precision medicine

**DOI:** 10.1101/2020.04.03.023804

**Authors:** Lasse Folkersen, Stefan Gustafsson, Qin Wang, Daniel Hvidberg Hansen, Åsa K Hedman, Andrew Schork, Karen Page, Daria V Zhernakova, Yang Wu, James Peters, Niclas Ericsson, Sarah E Bergen, Thibaud Boutin, Andrew D Bretherick, Stefan Enroth, Anettne Kalnapenkis, Jesper R Gådin, Bianca Suur, Yan Chen, Ljubica Matic, Jeremy D Gale, Julie Lee, Weidong Zhang, Amira Quazi, Mika Ala-Korpela, Seung Hoan Choi, Annique Claringbould, John Danesh, George Davey-Smith, Federico de Masi, Sölve Elmståhl, Gunnar Engström, Eric Fauman, Celine Fernandez, Lude Franke, Paul Franks, Vilmantas Giedraitis, Chris Haley, Anders Hamsten, Andres Ingason, Åsa Johansson, Peter K Joshi, Lars Lind, Cecilia M. Lindgren, Steven Lubitz, Tom Palmer, Erin Macdonald-Dunlop, Martin Magnusson, Olle Melander, Karl Michaelsson, Andrew P. Morris, Reedik Mägi, Michael Nagle, Peter M Nilsson, Jan Nilsson, Marju Orho-Melander, Ozren Polasek, Bram Prins, Erik Pålsson, Ting Qi, Marketa Sjögren, Johan Sundström, Praveen Surendran, Urmo Võsa, Thomas Werge, Rasmus Wernersson, Harm-Jan Westra, Jian Yang, Alexandra Zhernakova, Johan Ärnlöv, Jingyuan Fu, Gustav Smith, Tonu Esko, Caroline Hayward, Ulf Gyllensten, Mikael Landen, Agneta Siegbahn, Jim F Wilson, Lars Wallentin, Adam S Butterworth, Michael V Holmes, Erik Ingelsson, Anders Mälarstig

## Abstract

Circulating proteins are vital in human health and disease and are frequently used as biomarkers for clinical decision-making or as targets for pharmacological intervention. By mapping and replicating protein quantitative trait loci (pQTL) for 90 cardiovascular proteins in over 30,000 individuals, we identified 467 pQTLs for 85 proteins. The pQTLs were used in combination with other sources of information to evaluate known drug targets, and suggest new target candidates or repositioning opportunities, underpinned by a) causality assessment using Mendelian randomization, b) pathway mapping using *trans*-pQTL gene assignments, and c) protein-centric polygenic risk scores enabling matching of plausible target mechanisms to sub-groups of individuals enabling precision medicine.
