## Supplementary Table 1 for "Genomic evaluation of circulating proteins for drug target characterisation and precision medicine"

### Sheet: Protein_info
											% missing (below LOD or technical problems)
UniProt ID	Gene	Olink_assay	Short_annotation	Long name	CVDI	CVDII	CVDIII	INFI	IMPROVE	STANLEY	EpiHealth	PIVUS	ULSAM	INTERVAL	LifeLines	NSPHS	STABILITY	Estonian BB	ORCADES	VIS	MPP-RES
P35318	ADM	103_ADM	ADM	Adrenomedullin	Y	Y			0.0004	0.00095	0	0.1	0	0	NA	0.001	0.00471857	0	0.0221551	0	NA
O00253	AGRP	174_AGRP	AGRP	Agouti-related protein	Y	Y			0	0.0016	0	0	0	0	NA	0	0	0.002	0.0221551	0	NA
P01138	NGF	153_Beta-NGF	Beta-NGF	Beta-nerve growth factor	Y			Y	0.1984	0.16255	NA	EXCL	1.1	0	NA	0.766	0.246377	0	0.0735146	7.5	NA
P16860	NPPB	188_BNP	BNP	Natriuretic peptides B	Y	Y			0.558	0.85335	34.2 (EXCL)	EXCL	EXCL	0	NA	0.912	0.228514	0	0.810675	51	NA
Q8WXI7	MUC16	191_CA-125	CA-125	Ovarian cancer-related tumor marker CA 125	Y				0.0004	0.08125	NA	0	0.1	0	NA	0.898	0.0225817	NA	NA	NA	NA
Q14790	CASP8	184_CASP-8	CASP-8	Caspase-8	Y			Y	0.2016	0.08105	NA	3.6	0	0	NA	0.151	0.00202224	0	0.0110775	0	NA
P78556	CCL20	190_CCL20	CCL20	C-C motif chemokine 20	Y			Y	0	0.0772	NA	0	0	0	NA	0	0.000337041	0	0.0120846	0	NA
P10147	CCL3	166_CCL3	CCL3	C-C motif chemokine 3	Y	Y		Y	0	0.02745	0.1	0	0	0	NA	0.136	0.000674082	0	0.0221551	0	NA
P13236	CCL4	163_CCL4	CCL4	C-C motif chemokine 4	Y			Y	0	0.00095	NA	0	0	0	NA	0	0	0	0.0110775	0	NA
P25942	CD40	176_CD40	CD40	Tumor necrosis factor receptor superfamily member 5	Y			Y	0	0.00095	NA	0	0	0	NA	0	0	0	0.0110775	0	NA
P29965	CD40LG	105_CD40-L	CD40-L	CD40 ligand	Y	Y			0	0.07415	0	10.6	0	0	NA	0.013	0.000674082	0	0.0221551	0	NA
P36222	CHI3L1	150_CHI3L1	CHI3L1	Chitinase-3-like protein 1	Y		Y		0	0.0029	0	0	0	0	0	0.002	0	0	0.0020141	0.1	0.00113379
P09603	CSF1	127_CSF-1	CSF-1	Macrophage colony-stimulating factor 1	Y			Y	0	0.00095	NA	0	0	0	NA	0.003	0	0	0.0110775	0	NA
P04080	CSTB	114_CSTB	CSTB	Cystatin-B	Y		Y		0	0.00095	0	0	EXCL	0	0	0	0	0	0.0130916	1.3	0.0464853
P07339	CTSD	164_CTSD	CTSD	Cathepsin D	Y		Y		0.0004	0.0042	7.7	0	0	0	0	0.002	0	0	0.0151057	1.5	0
P07711	CTSL	185_CTSL1	CTSL1	Cathepsin L1	Y	Y			0	0.0026	0	0	0	0	NA	0.001	0.000337041	0	0.0221551	0	NA
P78423	CX3CL1	186_CX3CL1	CX3CL1	Fractalkine	Y			Y	0	0.00095	NA	0	0	0	NA	0	0.000337041	0	0.0110775	0	NA
P09341	CXCL1	128_CXCL1	CXCL1	C-X-C motif chemokine 1	Y	Y		Y	0	0.00095	0	0	0	0	NA	0	0	0	0.0221551	0	NA
Q9H2A7	CXCL16	170_CXCL16	CXCL16	C-X-C motif chemokine 16	Y		Y		0	0.0042	0	0	0	0	0	0	0.00134816	0	0	0	0
P80162	CXCL6	168_CXCL6	CXCL6	C-X-C motif chemokine 6	Y			Y	0	0.00095	NA	0	0	0	NA	0	0	0	0.0110775	0	NA
O94907	DKK1	171_Dkk-1	Dkk-1	Dickkopf-related protein 1	Y	Y			0	0.0016	0	0	0	0	NA	0	0	0	0.0221551	0	NA
P12724	RNASE3	196_ECP	ECP	Eosinophil cationic protein	Y				0.0008	0.0372	NA	0	0	0	NA	0	0.00303337	NA	NA	NA	NA
P01133	EGF	109_EGF	EGF	Epidermal growth factor	Y				0	0.08255	NA	0	0	0	NA	0.001	0.000337041	NA	NA	NA	NA
P80511	S100A12	175_EN-RAGE	EN-RAGE	Protein S100-A12	Y			Y	0.2603	0.0853	NA	11.7	0	0	NA	0.001	0.024604	0	0.0775428	0.8	NA
Q9NQ30	ESM1	179_ESM-1	ESM-1	Endothelial cell-specific molecule 1	Y				0	0.0016	NA	0	0	0	NA	0	0.000337041	0		NA	NA
P15090	FABP4	187_FABP4	FABP4	Fatty acid-binding protein, adipocyte	Y		Y		0.0016	0.1033	0	1.1	0	0	0	0.001	0.00101112	0	0.0020141	0.1	0
P25445	FAS	144_FAS	FAS	Tumor necrosis factor receptor superfamily member 6	Y		Y		0	0.00095	0	0	0	0	0	0.001	0	0	0	0	0
Q9GZV9	FGF23	131_FGF-23	FGF-23	Fibroblast growth factor 23	Y	Y		Y	0	0.12035	0	0	0	0	NA	0	0	0	0.0221551	0	NA
P19883	FST	193_FS	FS	Follistatin	Y	Y			0	0.00095	0	0	0	0	NA	0.267	0.000337041	0	0.0221551	0	NA
P22466	GAL	173_GAL	GAL	Galanin peptides	Y				0	0.01325	NA	0	0	0	NA	0.001	0	NA	NA	NA	NA
P17931	LGALS3	117_Gal-3	Gal-3	Galectin-3	Y		Y		0	0.0832	0	0	0	0	0	0.001	0	0	0	0	0
Q99988	GDF15	106_GDF-15	GDF-15	Growth/differentiation factor 15	Y		Y		0	0.00095	0	0	0	0	NA	0.001	0	0	0.00503525	0	NA
P01241	GH1	141_GH	GH	Growth hormone	Y	Y			0	0.0042	0	0	0	0	NA	0.001	0	0	0.0221551	0	NA
Q99075	HBEGF	178_HB-EGF	HB-EGF	Proheparin-binding EGF-like growth factor	Y	Y			0	0.00095	0	0	0	0	NA	0.001	0	0	0.0221551	0	NA
P14210	HGF	156_HGF	HGF	Hepatocyte growth factor	Y			Y	0	0.00095	NA	0	0	0	NA	0.004	0	0	0.0110775	0	NA
Q9UBX7	KLK11	121_hK11	hK11	Kallikrein-11	Y				0	0.00585	NA	0	0	0	NA	0.011	0.016515	NA	NA	NA	NA
P04792	HSPB1	137_HSP 27	HSP_27	Heat shock 27 kDa protein	Y	Y			0.1179	0.0806	0	11.7	EXCL	0	NA	0.043	0.00101112	0	0.0221551	0	NA
Q14005	IL16	160_IL-16	IL16	Pro-interleukin-16	Y	Y			0	0.06315	0	0	0	0	NA	0	0	0	0.0221551	0	NA
Q14116	IL18	133_IL-18	IL-18	Interleukin-18	Y	Y		Y	0	0.0029	0	0	0	0	NA	0	0	0	0.0221551	0	NA
P18510	IL1RN	112_IL-1ra	IL-1ra	Interleukin-1 receptor antagonist protein	Y	Y			0	0.07285	3.3	0	0	0	NA	0.069	0.0903269	0	0.0221551	0	NA
Q8NEV9.Q14213	IL27	126_IL27-A	IL-27	Interleukin-27	Y	Y			0	0.0016	0	0	0	0	NA	0	0	0	0.0221551	0	NA
P05112	IL4	180_IL-4	IL-4	Interleukin-4	Y			Y	0.9957	0.88175	NA	EXCL	EXCL	0	NA	0.992	0.942366	0.9362	0.868077	86.4	NA
P05231	IL6	113_IL-6	IL-6	Interleukin-6	Y	Y		Y	0	0.00195	0.1	0	0	0	NA	0.011	0	0	0.0221551	0	NA
P08887	IL6R	134_IL-6RA	IL-6RA	Interleukin-6 receptor subunit alpha	Y		Y		0	0.0016	0	0	0	0	0	0.001	0	0	0	0	0
P10145	CXCL8	101_IL-8	IL-8	Interleukin-8	Y			Y	0.0004	0.00095	NA	0	0.1	0	NA	0.001	0.000674082	0	0.0110775	0	NA
Q9UKP3	ITGB1BP2	169_ITGB1BP2	ITGB1BP2	Melusin	Y	Y			0.6957	0.57855	5.1	EXCL	EXCL	0	NA	0.932	0.6788	0.0101	0.0251762	2.3	NA
Q96D42	HAVCR1	152_TIM	KIM-1	Kidney injury molecule 1	Y	Y			0	0.08385	0	0	0	0	NA	0.003	0	0	0.0221551	0	NA
Q92876	KLK6	116_KLK6	KLK6	Kallikrein-6	Y		Y		0	0.00095	0	0	0	0	0	0.001	0	0	0.0493454	7.1	0.0260771
P41159	LEP	189_LEP	LEP	Leptin	Y	Y			0.0319	0.03075	0	3.3	4.4	0	NA	0.065	0.000674082	0	0.0221551	0	NA
P78380	OLR1	129_LOX-1	LOX-1	Lectin-like oxidized LDL receptor 1	Y	Y			0	0.0016	0	0	0	0	NA	0	0.000337041	0	0.0221551	0	NA
O43895	XPNPEP2	154_mAmP	mAmP	Membrane-bound aminopeptidase P	Y				0.1798	0.15945	NA	EXCL	EXCL	0	NA	0.179	0.271655	NA	NA	NA	NA
P02144	MB	158_MB	MB	Myoglobin	Y		Y		0.0012	0.0819	0	0	0	0	0	0.002	0.000337041	0	0	0	0
P13500	CCL2	115_MCP-1	MCP-1	Monocyte chemotactic protein 1	Y		Y	Y	0	0.00095	0	0	0	0	0	0.001	0	0	0.0120846	0.5	0
P03956	MMP1	142_MMP-1	MMP-1	Matrix metalloproteinase-1	Y			Y	0.0027	0.05795	NA	0	0	0	NA	0.031	0.00269633	0	0.0171198	1.3	NA
P09238	MMP10	161_MMP-10	MMP-10	Matrix metalloproteinase-10	Y			Y	0	0.00545	NA	0	0	0	NA	0	0	0	0.0110775	0	NA
P39900	MMP12	182_MMP-12	MMP-12	Matrix metalloproteinase-12	Y	Y			0	0.0832	0	0	0	0	NA	0	0.000337041	0	0.0221551	0	NA
P08254	MMP3	136_MMP-3	MMP-3	Matrix metalloproteinase-3	Y		Y		0.0078	0.09685	0	2	0	0	0	1	0.000337041	0	0	0	0
P09237	MMP7	167_MMP-7	MMP-7	Matrix metalloproteinase-7	Y	Y			0.0004	0.00935	0	EXCL	0	0	NA	0	0.00505561	0	0.0221551	0.1	NA
P05164	MPO	140_MPO	MPO	Myeloperoxidase	Y		Y		0	0.08255	0	0	0	0	0	0.004	0.000337041	0.0406	0	0	0
Q9Y6K9	IKBKG	192_NEMO	NEMO	NF-kappa-B essential modulator	Y	Y			0.0634	0.07675	0	EXCL	0	0	NA	0.001	0.0347152	0	0.0221551	0	NA
NA	NPPB	195_NT-pro-BNP	NT-pro_BNP	N-terminal prohormone brain natriuretic peptide	Y		Y		0.0525	0.1434	49.4 (EXCL)	EXCL	0.3	0	0.111351	0.888	0.00471857	0.5607	0.657603	49.2	0.89229
O00300	TNFRSF11B	110_OPG	OPG	Osteoprotegerin	Y		Y	Y	0.0004	0.00095	0	0	0	0	0	0.001	0	0	0.0060423	0.2	0
Q13219	PAPPA	145_PAPPA	PAPPA	Pappalysin-1	Y	Y			0.0233	0.02335	0	1.1	0	0	NA	0	0.00943714	0	0.0221551	0	NA
P25116	F2R	118_PAR-1	PAR-1	Proteinase-activated receptor 1	Y	Y			0	0.0042	0	0	0	0	NA	0	0.000337041	0	0.0221551	0	NA
P01127	PDGFB	125_PDGF subunit B	PDGF_subunit_B	Platelet-derived growth factor subunit B	Y	Y			0	0.07995	0	0	0	0	NA	0.002	0.000337041	0	0.0221551	0	NA
P16284	PECAM1	194_PECAM-1	PECAM-1	Platelet endothelial cell adhesion molecule	Y		Y		0	0.00485	0	0	0	0	0	0.001	0	0	0	0	0
P49763	PGF	107_PlGF	PlGF	Placenta growth factor	Y	Y			0.0004	0.00095	0	0	0	0	NA	0.001	0	0	0.0221551		NA
P01236	PRL	139_PRL	PRL	Prolactin	Y				0.0012	0.00095	NA	0.1	0.4	0	NA	0.012	0.00134816	NA	NA	NA	NA
Q14242	SELPLG	157_PSGL-1	PSGL-1	P-selectin glycoprotein ligand 1	Y	Y			0.4206	0.02555	0	4.8	0.1	0	NA	0.568	0.00269633	0	0.0221551	0	NA
P26022	PTX3	148_PTX3	PTX3	Pentraxin-related protein PTX3	Y	Y			0.3556	0.08875	0.1	EXCL	EXCL	0	NA	0.904	0.00303337	0	0.0221551	0	NA
Q15109	AGER	165_RAGE	RAGE	Receptor for advanced glycosylation end products	Y	Y			0	0.06895	0	0	0	0	NA	0	0	0	0.0221551	0	NA
P00797	REN	149_REN	REN	Renin	Y	Y			0	0.0819	0	0	0	0	NA	0	0	0	0.0221551	0	NA
Q9HD89	RETN	143_RETN	RETN	Resistin	Y		Y		0	0.08255	0	0	0	0	0	0	0	0	0	0	0
P21583	KITLG	132_SCF	SCF	Stem cell factor	Y	Y		Y	0	0.00095	0	0	0	0	NA	0.001	0	0	0.0221551	0	NA
P16581	SELE	108_SELE	SELE	E-selectin	Y		Y		0	0.0793	0	0.1	0.1	0	0	0.001	0	0	0.00503525	0.9	0.114512
Q8IXJ6	SIRT2	172_SIRT2	SIRT2	SIR2-like protein 2	Y			Y	0.2276	0.0061	NA	EXCL	0.3	0	NA	0.182	0.00505561	0	0.0110775	0.2	NA
Q9HCB6	SPON1	183_SPON1	SPON1	Spondin-1	Y		Y		0	0.0016	3.7	0	0	0	0.0100575	0	0.000337041	0.0304	0.325277	35.4	0.0238095
P12931	SRC	111_SRC	SRC	Proto-oncogene tyrosine-protein kinase Src	Y	Y			0	0.08255	0	0	0	0	NA	0	0	0	0.0221551	0	NA
Q01638	IL1RL1	151_ST2	ST2	ST2 protein	Y		Y		0	0.08255	0	0	0	0	0	0	0	0	0.00704935	0.3	0.00113379
P13726	F3	123_TF	TF	Tissue factor	Y	Y			0	0.00095	0	0	0	0	NA	0.001	0	0	0.0221551	0	NA
Q02763	TEK	122_TIE2	TIE2	Angiopoietin-1 receptor	Y	Y			0	0.0191	0	0	0	0	NA	0.001	0	0	0.0221551	0	NA
P07204	THBD	159_TM	TM	Thrombomodulin	Y	Y			0	0.0016	0	0	0	0	NA	0	0	0	0.0221551	0	NA
P19438	TNFRSF1A	124_TNF-R1	TNF-R1	Tumor necrosis factor receptor 1	Y		Y		0	0.00095	0	0	0	0	0	0.001	0	0	0.0020141	0	0
P20333	TNFRSF1B	135_TNF-R2	TNF-R2	Tumor necrosis factor receptor 2	Y		Y		0	0.00095	0	0	0	0	0	0.013	0	0	0.00100705	0	0
O43557	TNFSF14	138_TNFSF14	TNFSF14	Tumor necrosis factor ligand superfamily member 14	Y			Y	0	0.07735	NA	0.6	0	0	NA	0.531	0.000674082	0	0.0110775	0	NA
P00750	PLAT	177_t-PA	t-PA	Tissue-type plasminogen activator	Y		Y		0	0.0016	0	0	0	0	0	0	0	0	0	0	0
P50591	TNFSF10	120_TRAIL	TRAIL	TNF-related apoptosis-inducing ligand	Y			Y	0	0.00095	NA	8.6	0	0	NA	0	0	0	0.0110775	0	NA
O14763	TNFRSF10B	130_TRAIL-R2	TRAIL-R2	TNF-related apoptosis-inducing ligand receptor 2	Y	Y			0	0.00095	0	0	0	0	NA	0.001	0	0	0.0221551	0	NA
O14788	TNFSF11	155_TRANCE	TRANCE	TNF-related activation-induced cytokine	Y			Y	0.0023	0.09295	NA	2.3	0.1	0	NA	0.006	0.00572969	0	0.0110775	0	NA
Q03405	PLAUR	162_U-PAR	U-PAR	Urokinase plasminogen activator surface receptor	Y		Y		0	0.00095	0	0	0	0	0	0.001	0	0	0.00906344	0	0
P15692	VEGFA	102_VEGF-A	VEGF-A	Vascular endothelial growth factor A	Y			Y	0	0.00095	NA	0	0	0	NA	0.001	0	0	0.0110775	0	NA
O43915	VEGFD	181_VEGF-D	VEGF-D	Vascular endothelial growth factor D	Y	Y			0	0.00095	0	0	0	0	NA	0.001	0.00134816	0	0.0221551	0	NA

### Sheet: Legend
UniProt ID	ID of protein according to UniProt
Gene	HGNC genesymbol of protein-encoding gene
Olink_assay	Olink Assay ID
Short_annotation	Name used in analysis corresponding to Olink Assay ID name
Long name	Full name of protein
CVDI	Inclusion on CVD-I array (y=yes)
CVDII	Inclusion on CVD-II array (y=yes)
CVDIII	Inclusion on CVD-III array (y=yes)
INFI	Inclusion on INF array (y=yes)
IMPROVE	% missing in the IMPROVE cohort
STANLEY	% missing in the STANLEY cohort
EpiHealth	% missing in the EpiHealth cohort
PIVUS	% missing in the PIVUS cohort
ULSAM	% missing in the ULSAM cohort
INTERVAL	% missing in the INTERVAL cohort
LifeLines	% missing in the LifeLines cohort
NSPHS	% missing in the NSPHS cohort
STABILITY	% missing in the STABILITY cohort
Estonian BB	% missing in the Estonian BB cohort
ORCADES	% missing in the ORCADES cohort
VIS	% missing in the VIS cohort
MPP-RES	% missing in the MPP-RES cohort
