## Supplementary Table 6 for "Genomic evaluation of circulating proteins for drug target characterisation and precision medicine"

### Sheet: g2psmr
Supplementary Table # Identification of 96 genes by the SMR analysis for 54 proteins
Protein	Exp_probeID	cis/trans	Exp_probeChr	Exp_Gene	Exp_probeBp	topSNP	topSNP_chr	topSNP_bp	A1	A2	Freq	b_pQTL	se_pQTL	p_pQTL	b_eQTL	se_eQTL	p_eQTL	b_SMR	se_SMR	p_SMR	p_HEIDI	nsnp_HEIDI
ADM	ILMN_2150787	trans	6	HLA-C	31236618	6:31237027:C_T	6	31237027	C	T	0.33387	0.0651	0.0119	4.487e-08	0.615158	0.0298601	2.66962e-94	0.105826	0.020015	1.24103e-07	0.47429	20
AGRP	ILMN_1799030	trans	16	CMTM2	66621903	16:66577129:A_T	16	66577129	T	A	0.044495	0.1414	0.0237	2.37e-09	0.462355	0.0577976	1.24871e-15	0.305826	0.0639459	1.73069e-06	0.161786	20
Beta-NGF	ILMN_2374036	trans	9	CTSL	90346089	9:90340863:A_C	9	90340863	A	C	0.444138	-0.0659	0.0133	7.634e-07	-0.690707	0.0275834	2.2058e-138	0.0954095	0.019629	1.17004e-06	0.0251303	20
Beta-NGF	ILMN_1812995	trans	9	CTSL	90346100	9:90337671:C_G	9	90337671	G	C	0.443005	-0.0643	0.0134	1.583e-06	-0.700535	0.0274291	7.11939e-144	0.091787	0.0194629	2.40536e-06	0.0117518	20
BNP	ILMN_1763036	trans	1	CLCN6	11902790	1:11882142:G_T	1	11882142	G	T	0.149952	0.1837	0.0346	1.101e-07	0.429945	0.0395204	1.45044e-27	0.427264	0.0895474	1.82975e-06	0.0588479	20
CA-125	ILMN_2353161	trans	16	MSLN	818834	16:822150:A_G	16	822150	A	G	0.0109091	-0.4708	0.0452	2.214e-25	0.518392	0.0573335	1.54261e-19	-0.908193	0.13301	8.61153e-12	0.6874	10
CA-125	ILMN_1683082	trans	16	RPUSD1	835116	16:841710:C_G	16	841710	G	C	0.178644	-0.176	0.0218	6.207e-16	-0.19296	0.0307613	3.54574e-10	0.912106	0.184138	7.29313e-07	0.169227	20
CCL3	ILMN_1671509	cis	17	CCL3	34417352	17:34432663:A_G	17	34432663	G	A	0.151606	0.4346	0.013	3.47e-244	0.191683	0.0341625	2.01256e-08	2.26729	0.409736	3.13863e-08	0.707314	20
CCL3	ILMN_1747355	trans	17	CCL3L3	34524010	17:34432586:A_G	17	34432586	G	A	0.205308	0.4231	0.0124	9.53e-254	0.189709	0.0342807	3.1303e-08	2.23026	0.408277	4.69188e-08	0.140031	20
CCL3	ILMN_2100209	trans	17	CCL4L2	34540213	17:34822168:A_G	17	34822168	A	G	0.0942487	-0.112	0.0186	1.701e-09	-0.783874	0.0471481	4.53424e-62	0.14288	0.0252366	1.49953e-08	0.0251433	15
CCL4	ILMN_1669484	trans	3	WDR6	49053177	3:49035211:A_G	3	49035211	G	A	0.358384	-0.0532	0.0115	3.801e-06	0.747287	0.0292031	2.00683e-144	-0.0711909	0.0156385	5.30637e-06	0.050299	20
CCL4	ILMN_1696151	trans	3	MON1A	49947555	3:49979205:C_T	3	49979205	C	T	0.0683939	0.1463	0.0209	2.626e-12	-0.463363	0.046848	4.56483e-23	-0.315735	0.0552584	1.10483e-08	0.300364	20
CHI3L1	ILMN_1732810	trans	2	SNX17	27599786	2:27628635:A_G	2	27628635	G	A	0.426518	-0.0599	0.0106	1.635e-08	-0.27109	0.0270001	1.01331e-23	0.22096	0.0448691	8.45584e-07	0.0705825	20
CTSD	ILMN_2134224	trans	19	ATP13A1	19756047	19:19786099:A_G	19	19786099	G	A	0.0854298	0.0941	0.0153	7.326e-10	1.17647	0.0506121	1.60427e-119	0.079985	0.0134525	2.75236e-09	0.0229903	20
CTSL1	ILMN_1697499	trans	6	HLA-DRB1	32485422	6:32577531:G_T	6	32577531	T	G	0.167532	0.0849	0.015	1.528e-08	1.33221	0.0372463	3.52701e-280	0.0637287	0.0113996	2.26498e-08	0.0119597	20
CTSL1	ILMN_1725170	trans	6	CA425595	32624021	6:32650178:A_T	6	32650178	A	T	0.293779	0.0836	0.014	2.107e-09	1.14753	0.0320079	1.74511e-281	0.0728521	0.0123682	3.85536e-09	0.64319	20
CTSL1	ILMN_1741881	trans	9	C9orf72	27547135	9:27552193:C_T	9	27552193	C	T	0.301875	0.0853	0.0122	2.796e-12	-0.631119	0.0301946	5.16516e-97	-0.135157	0.0203836	3.34177e-11	0.0408987	20
CTSL1	ILMN_1762508	trans	9	C9orf72	27561132	9:27541041:C_T	9	27541041	T	C	0.479723	0.0763	0.0108	1.643e-12	-0.365669	0.0275579	3.49675e-40	-0.208659	0.0334603	4.48874e-10	0.416026	20
CTSL1	ILMN_1666742	trans	9	C9orf72	27567099	9:27559997:A_T	9	27559997	T	A	0.245487	0.1039	0.0128	4.522e-16	-0.257247	0.0309	8.4225e-17	-0.403892	0.0694946	6.1787e-09	0.0150512	20
CTSL1	ILMN_2374036	cis	9	CTSL	90346089	9:90340863:A_C	9	90340863	A	C	0.444138	-0.1164	0.0106	7.896e-28	-0.690707	0.0275834	2.2058e-138	0.168523	0.0167574	8.58875e-24	0.0242632	20
CTSL1	ILMN_1812995	cis	9	CTSL	90346100	9:90337671:C_G	9	90337671	G	C	0.443005	-0.1154	0.0105	2.713e-28	-0.700535	0.0274291	7.11939e-144	0.164731	0.0163174	5.78858e-24	0.0164701	20
CTSL1	ILMN_1889555	trans	17	LOC400571	7485654	17:7485583:C_T	17	7485583	T	C	0.174627	-0.0694	0.0139	5.895e-07	0.512862	0.0395929	2.24821e-38	-0.135319	0.0290464	3.18184e-06	0.154365	20
CX3CL1	ILMN_2066060	trans	6	HLA-DRB6	32520619	6:32428772:A_G	6	32428772	G	A	0.424316	-0.0745	0.0124	1.707e-09	-0.930556	0.0276562	3.41656e-248	0.0800597	0.0135361	3.32853e-09	0.0631446	20
CX3CL1	ILMN_1732300	trans	16	POLR2C	57505459	16:57402481:A_G	16	57402481	A	G	0.28619	0.2043	0.0153	9.804e-41	0.192345	0.0314225	9.28438e-10	1.06215	0.190883	2.63008e-08	0.306576	20
CXCL1	ILMN_1719344	trans	10	NRBF2	64914119	10:65071215:A_C	10	65071215	A	C	0.398583	0.0861	0.0107	6.449e-16	0.355443	0.0278674	2.9314e-37	0.242233	0.0355933	1.00649e-11	0.0615277	20
CXCL1	ILMN_2209299	trans	19	ZNF333	14831357	19:14837286:C_T	19	14837286	T	C	0.314451	0.0606	0.0125	1.238e-06	-0.596686	0.0306155	1.34342e-84	-0.101561	0.0215874	2.54321e-06	0.133327	20
CXCL16	ILMN_1674640	trans	3	CXCR6	45989470	3:45921771:A_G	3	45921771	A	G	0.247743	-0.0724	0.0108	2.21e-11	0.284802	0.0321077	7.30091e-19	-0.254212	0.0475326	8.88562e-08	0.0744793	20
CXCL16	ILMN_1669062	trans	3	CCR2	46400989	3:46258902:C_T	3	46258902	T	C	0.342548	0.062	0.0098	3.039e-10	-0.231533	0.0275766	4.61963e-17	-0.26778	0.0529977	4.35652e-07	0.17309	20
CXCL16	ILMN_2205963	trans	10	C10orf54	73507416	10:73508791:C_T	10	73508791	C	T	0.458966	-0.0812	0.0115	1.595e-12	-0.262221	0.0283823	2.49062e-20	0.309662	0.0551975	2.02236e-08	0.0992331	16
CXCL16	ILMN_1771627	trans	10	ZMIZ1	81075946	10:81032885:A_G	10	81032885	A	G	0.406453	-0.065	0.0098	2.606e-11	0.233872	0.028479	2.17379e-16	-0.27793	0.0538637	2.4712e-07	0.10034	20
CXCL16	ILMN_2325168	trans	11	ARRB1	74976761	11:75078236:A_G	11	75078236	A	G	0.117514	-0.0768	0.0139	3.324e-08	-0.417198	0.0442213	3.9353e-21	0.184085	0.0386107	1.86317e-06	0.279163	20
CXCL16	ILMN_2403534	trans	17	ALOX15	4534336	17:4625870:C_T	17	4625870	T	C	0.177186	-0.1608	0.0122	1.635e-39	-0.260872	0.034756	6.1049e-14	0.616394	0.0945047	6.92082e-11	0.0699025	20
CXCL6	ILMN_1723684	trans	1	DARC	159176009	1:159175354:A_G	1	159175354	G	A	0.450054	-0.0618	0.0109	1.473e-08	-0.360987	0.0282119	1.736e-37	0.171197	0.0330265	2.17595e-07	0.508426	20
Dkk-1	ILMN_1719344	trans	10	NRBF2	64914119	10:65071215:A_C	10	65071215	A	C	0.398583	0.1216	0.0104	1.606e-31	0.355443	0.0278674	2.9314e-37	0.342108	0.0396928	6.76035e-18	0.0258171	20
EN-RAGE	ILMN_1750974	trans	1	S100A9	153333177	1:153342575:C_T	1	153342575	T	C	0.0932258	0.1607	0.0197	3.271e-16	0.24473	0.0447967	4.67824e-08	0.656642	0.14466	5.64697e-06	0.120954	10
EN-RAGE	ILMN_1748915	cis	1	S100A12	153346385	1:153343178:C_T	1	153343178	T	C	0.0944945	0.1636	0.0198	1.436e-16	1.29096	0.0454602	2.16584e-177	0.126727	0.0159735	2.12846e-15	0.0187832	20
EN-RAGE	ILMN_1729801	trans	1	S100A8	153362639	1:153342575:C_T	1	153342575	T	C	0.0932258	0.1607	0.0197	3.271e-16	0.411727	0.0456601	1.92929e-19	0.390307	0.0645207	1.45447e-09	0.103526	20
FGF-23	ILMN_1761833	trans	2	SLC40A1	190425841	2:190432467:C_T	2	190432467	C	T	0.294631	0.0768	0.0121	2.193e-10	0.274355	0.0310724	1.05107e-18	0.279929	0.0543161	2.55387e-07	0.0655596	20
FS	ILMN_1670096	trans	2	NRBP1	27664881	2:27584666:A_G	2	27584666	G	A	0.478118	-0.083	0.0105	2.054e-15	-0.17176	0.0268509	1.58661e-10	0.483232	0.0971793	6.60649e-07	0.133741	20
FS	ILMN_1667577	trans	15	LCMT2	43620411	15:43622265:A_C	15	43622265	A	C	0.0756398	0.0921	0.019	1.25e-06	-0.647501	0.0490116	7.56309e-40	-0.142239	0.0312564	5.34638e-06	0.425085	20
GAL	ILMN_1781060	trans	3	SYN2	12232687	3:12208671:G_T	3	12208671	G	T	0.254218	-0.1188	0.0168	1.414e-12	-0.245737	0.0317065	9.16277e-15	0.483444	0.092546	1.75266e-07	0.016553	20
Gal-3	ILMN_1757186	trans	7	GIMAP5	150418076	7:150265371:G_T	7	150265371	T	G	0.376086	-0.0677	0.01	1.375e-11	-0.213456	0.0284427	6.15351e-14	0.317161	0.0630932	4.98557e-07	0.107486	20
Gal-3	ILMN_1767343	trans	19	NTN5	49164831	19:49206985:A_G	19	49206985	A	G	0.469504	0.068	0.0094	3.697e-13	0.178255	0.0266847	2.38868e-11	0.381476	0.0777303	9.21573e-07	0.0350603	20
GDF-15	ILMN_1712748	trans	14	C14orf129	96852968	14:96829850:G_T	14	96829850	T	G	0.488293	-0.0458	0.0098	2.908e-06	0.59873	0.0273658	4.1386e-106	-0.0764952	0.0167372	4.86878e-06	0.360509	20
HB-EGF	ILMN_1719344	trans	10	NRBF2	64914119	10:65071215:A_C	10	65071215	A	C	0.398583	0.1365	0.0104	1.475e-39	0.355443	0.0278674	2.9314e-37	0.384028	0.0419836	5.84923e-20	0.126462	20
IL16	ILMN_1708486	trans	19	CNN2	1036186	19:1036018:A_G	19	1036018	A	G	0.438171	0.0575	0.0122	2.492e-06	-0.486881	0.0284796	1.59546e-65	-0.118099	0.0259923	5.5299e-06	0.300138	20
IL-18	ILMN_1796976	trans	2	NLRC4	32460605	2:32489851:C_T	2	32489851	T	C	0.373297	-0.1845	0.0118	3.19e-55	-0.27963	0.0285008	1.00659e-22	0.6598	0.0793924	9.5199e-17	0.995127	20
IL-18	ILMN_2049766	trans	7	NFE2L3	26225699	7:26146351:A_G	7	26146351	A	G	0.22916	-0.0723	0.0127	1.266e-08	-0.92845	0.0350843	2.55808e-154	0.0778717	0.0139916	2.61272e-08	0.125661	20
IL-18	ILMN_1782543	trans	8	EEF1D	144662872	8:144664808:C_T	8	144664808	C	T	0.257209	-0.0796	0.0121	4.052e-11	0.365346	0.0304837	4.26036e-33	-0.217876	0.0377805	8.07522e-09	0.0186945	20
IL-18	ILMN_2326512	trans	11	CASP1	104897042	11:105007755:C_G	11	105007755	G	C	0.0766012	-0.1003	0.0199	4.508e-07	0.590777	0.0489511	1.54525e-33	-0.169776	0.0365039	3.30475e-06	0.0560646	20
IL-18	ILMN_2326509	trans	11	CASP1	104897572	11:104988349:A_G	11	104988349	G	A	0.0824477	-0.0962	0.0191	4.55e-07	0.514515	0.0472284	1.2286e-27	-0.186972	0.0408977	4.83773e-06	0.0453555	20
IL-18	ILMN_1726591	trans	11	CARD16	104912189	11:104906710:C_T	11	104906710	T	C	0.198004	-0.0767	0.0137	2.093e-08	1.03964	0.0357674	9.46861e-186	-0.0737755	0.0134198	3.85227e-08	0.21544	20
IL-27	ILMN_1898453	trans	2	AL049390	134964783	2:134963892:A_G	2	134963892	A	G	0.519994	0.0962	0.0113	2.187e-17	-0.168745	0.0276748	1.07791e-09	-0.570091	0.115004	7.15435e-07	0.0114647	20
IL-27	ILMN_1731048	trans	4	TLR1	38797967	4:38808045:A_T	4	38808045	T	A	0.196123	0.0855	0.0143	2.256e-09	-0.310693	0.0371599	6.22021e-17	-0.275191	0.0565838	1.15368e-06	0.551963	20
IL-27	ILMN_1748481	trans	17	TMEM199	26688817	17:26688663:A_G	17	26688663	G	A	0.500806	0.122	0.0103	4.125e-32	0.238716	0.0272332	1.85744e-18	0.511068	0.0725329	1.84118e-12	0.102825	20
IL-6	ILMN_1696394	trans	1	IL6R	154427000	1:154415396:A_C	1	154415396	A	C	0.401977	0.1635	0.012	1.34e-42	-0.223744	0.0280254	1.42109e-15	-0.730746	0.106086	5.64987e-12	0.387781	20
IL-6	ILMN_2066066	trans	6	HLA-DRB6	32521719	6:32582406:C_G	6	32582406	C	G	0.391304	-0.0844	0.0151	2.369e-08	0.39719	0.0280185	1.2901e-45	-0.212493	0.0408655	1.9949e-07	0.0189272	20
IL-6RA	ILMN_1696394	cis	1	IL6R	154427000	1:154415396:A_C	1	154415396	A	C	0.401977	0.8931	0.0073	0	-0.223744	0.0280254	1.42109e-15	-3.99162	0.501039	1.63006e-15	0.129343	20
IL-8	ILMN_1666733	cis	4	IL8	74608673	4:74553435:A_G	4	74553435	G	A	0.0551979	-0.1749	0.0231	3.382e-14	-0.573304	0.0566479	4.48208e-24	0.305074	0.0503208	1.33953e-09	0.0939973	20
IL-8	ILMN_2184373	cis	4	IL8	74609150	4:74583499:A_T	4	74583499	A	T	0.0552869	-0.1752	0.0244	7.234e-13	-0.508137	0.0502804	5.19282e-24	0.344789	0.0589046	4.81786e-09	0.174332	20
KIM-1	ILMN_1713751	trans	5	ADAM19	156904552	5:157021750:A_C	5	157021750	C	A	0.156743	0.0937	0.0143	6.005e-11	-0.406152	0.0388999	1.61185e-25	-0.230702	0.0415676	2.85605e-08	0.149781	20
KIM-1	ILMN_2335604	trans	17	SKAP1	46247982	17:46488447:C_T	17	46488447	C	T	0.252283	-0.0564	0.0118	1.659e-06	-0.48482	0.0327223	1.15123e-49	0.116332	0.0255741	5.39469e-06	0.128784	20
LOX-1	ILMN_1668270	trans	1	ZDHHC18	27181924	1:27169484:C_T	1	27169484	C	T	0.167909	0.0932	0.0147	2.036e-10	0.589635	0.0376758	3.31014e-55	0.158064	0.0268988	4.19669e-09	0.257043	20
mAmP	ILMN_1797341	trans	1	ARID1A	27108273	1:27052710:A_C	1	27052710	C	A	0.0884941	0.1896	0.0367	2.422e-07	-1.28332	0.0536466	1.81962e-126	-0.147742	0.029257	4.42289e-07	0.0425724	20
mAmP	ILMN_1703301	trans	17	MRPL45P2	45567621	17:45537607:C_T	17	45537607	C	T	0.468659	-0.1339	0.0228	4.15e-09	-0.530198	0.0271286	4.65127e-85	0.252547	0.0449023	1.86192e-08	0.0991603	20
MCP-1	ILMN_1763127	trans	3	CCBP2	42908710	3:42877433:C_G	3	42877433	C	G	0.31187	-0.0661	0.0104	1.781e-10	-0.209852	0.0301993	3.68139e-12	0.314984	0.0671621	2.73332e-06	0.380265	20
MCP-1	ILMN_1709032	trans	3	FYCO1	45959684	3:46140770:C_T	3	46140770	C	T	0.473148	-0.0711	0.0095	5.612e-14	-0.157384	0.0269631	5.31446e-09	0.451761	0.0981514	4.17051e-06	0.0407429	20
MCP-1	ILMN_1669062	trans	3	CCR2	46400989	3:46258902:C_T	3	46258902	T	C	0.342548	0.0651	0.0099	3.755e-11	-0.231533	0.0275766	4.61963e-17	-0.281169	0.0543118	2.25541e-07	0.0663859	20
MCP-1	ILMN_1774761	trans	3	CCR2	46401979	3:46258902:C_T	3	46258902	T	C	0.342548	0.0651	0.0099	3.755e-11	-0.275135	0.0278665	5.4333e-23	-0.236611	0.0432323	4.42448e-08	0.014049	20
MCP-1	ILMN_1769895	trans	3	CCR2	46401979	3:46258902:C_T	3	46258902	T	C	0.342548	0.0651	0.0099	3.755e-11	-0.250934	0.0275953	9.60245e-20	-0.259431	0.0486873	9.90206e-08	0.165513	20
MMP-10	ILMN_1767343	trans	19	NTN5	49164831	19:49206985:A_G	19	49206985	A	G	0.469504	0.1066	0.0109	1.251e-22	0.178255	0.0266847	2.38868e-11	0.59802	0.108414	3.46631e-08	0.200833	20
MPO	ILMN_1751338	trans	1	NUP133	229577377	1:229627875:C_T	1	229627875	T	C	0.14654	0.1173	0.014	4.747e-17	-0.257808	0.0361851	1.04307e-12	-0.45499	0.083828	5.70985e-08	0.218835	20
MPO	ILMN_1724293	trans	7	KDELR2	6502728	7:6524843:C_G	7	6524843	G	C	0.261003	-0.0574	0.0111	2.086e-07	-1.03552	0.0312431	6.92084e-241	0.0554311	0.0108489	3.23257e-07	0.0384254	20
MPO	ILMN_1705183	cis	17	MPO	56347667	17:56357833:A_G	17	56357833	A	G	0.150081	0.1635	0.0127	5.389e-38	0.463973	0.0384473	1.56323e-33	0.352391	0.0400243	1.3151e-18	0.235416	20
MPO	ILMN_1791106	trans	17	HEATR6	58120709	17:58156427:A_G	17	58156427	A	G	0.0935889	-0.0835	0.016	1.8e-07	0.831735	0.0406729	6.08601e-93	-0.100393	0.0198535	4.26619e-07	0.0229044	20
MPO	ILMN_1706426	trans	20	DSTN	17588384	20:17630045:C_T	20	17630045	C	T	0.402643	0.0747	0.0099	4.316e-14	0.424789	0.0284577	2.19833e-50	0.175852	0.026114	1.65051e-11	0.244703	20
MPO	ILMN_2380698	trans	20	DSTN	17588591	20:17630045:C_T	20	17630045	C	T	0.402643	0.0747	0.0099	4.316e-14	0.455398	0.02858	3.67164e-57	0.164032	0.0240534	9.1362e-12	0.529961	20
OPG	ILMN_1748481	trans	17	TMEM199	26688817	17:26688663:A_G	17	26688663	G	A	0.500806	0.1389	0.0094	5.805e-49	0.238716	0.0272332	1.85744e-18	0.581863	0.0771809	4.73769e-14	0.175902	20
PAPPA	ILMN_1734707	trans	3	CHST13	126262065	3:126247848:C_T	3	126247848	C	T	0.419054	0.0655	0.0108	1.273e-09	-1.07174	0.0268531	0	-0.0611156	0.0101928	2.02258e-09	0.293621	20
PAR-1	ILMN_1719344	trans	10	NRBF2	64914119	10:65071215:A_C	10	65071215	A	C	0.398583	0.0947	0.0104	7.201e-20	0.355443	0.0278674	2.9314e-37	0.266428	0.0359504	1.25362e-13	0.0962317	20
PlGF	ILMN_1713380	trans	14	EIF2B2	75475975	14:75469555:A_G	14	75469555	G	A	0.47445	0.1161	0.0106	4.395e-28	-0.738286	0.0270009	1.30753e-164	-0.157256	0.0154666	2.77087e-24	0.171216	20
PlGF	ILMN_1693107	trans	14	MLH3	75483337	14:75524839:A_G	14	75524839	A	G	0.4673	0.1149	0.0102	1.273e-29	-0.480065	0.0271776	7.94149e-70	-0.239343	0.0251999	2.14467e-21	0.149796	20
PSGL-1	ILMN_1804663	trans	1	THBS3	155165428	1:155184975:A_G	1	155184975	A	G	0.381011	-0.0715	0.0119	1.88e-09	-0.422886	0.0284605	6.11002e-50	0.169076	0.0303536	2.54403e-08	0.166908	20
PSGL-1	ILMN_1779965	trans	9	AK1	130628926	9:130668957:A_G	9	130668957	G	A	0.0872849	0.1315	0.0158	7.652e-17	-0.732328	0.0389709	8.83664e-79	-0.179564	0.0235964	2.7448e-14	0.321172	20
PSGL-1	ILMN_1691736	trans	9	ST6GALNAC6	130647847	9:130668957:A_G	9	130668957	G	A	0.0872849	0.1315	0.0158	7.652e-17	-0.884917	0.038878	1.10703e-114	-0.148602	0.019011	5.426e-15	0.692024	20
PTX3	ILMN_1806106	trans	3	GNL3	52728103	3:52698560:C_T	3	52698560	C	T	0.396341	-0.0677	0.0125	5.959e-08	-0.275227	0.027647	2.39725e-23	0.245979	0.0517034	1.96008e-06	0.499953	20
PTX3	ILMN_1665280	trans	3	SPCS1	52741736	3:52738165:C_T	3	52738165	C	T	0.423238	-0.0658	0.0124	1.001e-07	0.30797	0.0279422	3.00398e-28	-0.213657	0.0446872	1.74278e-06	0.207887	20
RAGE	ILMN_1803945	trans	6	HCP5	31433415	6:31434198:C_T	6	31434198	C	T	0.160434	-0.0848	0.0143	2.887e-09	-0.351181	0.0376712	1.1388e-20	0.241471	0.0482601	5.6291e-07	0.0961954	20
RAGE	ILMN_2044927	trans	6	RNF5	32148208	6:32110583:C_G	6	32110583	C	G	0.179124	-0.1354	0.0142	1.969e-21	0.447387	0.0344967	1.83454e-38	-0.302646	0.0393954	1.56282e-14	0.0277802	20
RAGE	ILMN_1682699	trans	6	PBX2	32152593	6:32154285:A_G	6	32154285	G	A	0.191821	-0.1309	0.0126	2.316e-25	-0.234003	0.0336879	3.75248e-12	0.559395	0.0968752	7.72354e-09	0.326003	20
RAGE	ILMN_2380418	trans	9	BICD2	95474188	9:95467624:C_T	9	95467624	C	T	0.265388	-0.0575	0.0119	1.238e-06	0.589626	0.0321271	3.12857e-75	-0.0975194	0.02087	2.97266e-06	0.327438	20
RAGE	ILMN_1769412	trans	9	RAPGEF1	134452293	9:134537740:A_G	9	134537740	A	G	0.411082	-0.0807	0.0128	3.043e-10	-0.738884	0.0286984	3.52591e-146	0.109219	0.0178353	9.13936e-10	0.085551	20
RAGE	ILMN_1678799	trans	9	RAPGEF1	134585141	9:134573714:C_T	9	134573714	T	C	0.318805	-0.0695	0.0136	3.38e-07	-0.487895	0.0308768	3.04543e-56	0.142449	0.0292964	1.1601e-06	0.0232779	20
RETN	ILMN_2356955	trans	6	PLAGL1	144261831	6:144411338:A_G	6	144411338	A	G	0.0230241	0.1926	0.0204	3.683e-21	0.593885	0.0670366	8.06514e-19	0.324305	0.0501996	1.04483e-10	0.0223923	17
RETN	ILMN_1815121	trans	6	PLAGL1	144262607	6:144357756:A_C	6	144357756	A	C	0.0407648	0.1267	0.0176	5.929e-13	0.638326	0.0513306	1.67512e-35	0.198488	0.0318588	4.65737e-10	0.0235493	20
RETN	ILMN_2154287	trans	11	ACCS	44105293	11:44087989:G_T	11	44087989	T	G	0.0897311	0.069	0.0148	3.105e-06	1.39491	0.0457641	4.73388e-204	0.0494656	0.0107334	4.05459e-06	0.720878	20
RETN	ILMN_1771057	trans	19	XAB2	7684497	19:7675369:C_T	19	7675369	T	C	0.126027	0.0788	0.0144	4.732e-08	-0.450116	0.0413339	1.28988e-27	-0.175066	0.0358039	1.0105e-06	0.0192067	20
SCF	ILMN_1815102	trans	16	LCAT	67973816	16:68033539:A_G	16	68033539	A	G	0.142233	0.1294	0.0143	1.629e-19	0.226497	0.0352845	1.37025e-10	0.57131	0.10912	1.64447e-07	0.072079	20
SCF	ILMN_1677633	trans	16	NFATC3	68225723	16:68235052:A_C	16	68235052	C	A	0.168301	0.1121	0.0132	1.623e-17	0.223824	0.0345383	9.14446e-11	0.50084	0.097216	2.57964e-07	0.056229	20
SCF	ILMN_1685810	trans	16	NFATC3	68255149	16:68033539:A_G	16	68033539	A	G	0.142233	0.1294	0.0143	1.629e-19	0.235636	0.0355279	3.30225e-11	0.549152	0.102657	8.82476e-08	0.0821832	20
SCF	ILMN_1661631	trans	19	LILRA3	54800028	19:54797848:C_T	19	54797848	T	C	0.246379	0.1132	0.0126	2.286e-19	-1.23896	0.0332378	4.07397e-304	-0.091367	0.010461	2.45761e-18	0.0461989	20
SCF	ILMN_1786303	trans	19	LILRA3	54802074	19:54797848:C_T	19	54797848	T	C	0.246379	0.1132	0.0126	2.286e-19	-1.22763	0.033382	4.59875e-296	-0.0922102	0.0105655	2.60442e-18	0.0621558	20
SCF	ILMN_2266595	trans	19	LILRA5	54818385	19:54815577:C_T	19	54815577	C	T	0.342479	0.0846	0.0108	4.017e-15	-0.379474	0.0294563	5.63961e-38	-0.22294	0.0333088	2.18453e-11	0.0282422	20
SELE	ILMN_1671843	trans	1	PSRC1	109822331	1:109817192:A_G	1	109817192	G	A	0.230061	-0.0746	0.0114	5.135e-11	0.551161	0.0325813	3.40147e-64	-0.135351	0.0221772	1.04007e-09	0.415586	20
SELE	ILMN_2315964	trans	1	PSRC1	109822552	1:109817192:A_G	1	109817192	G	A	0.230061	-0.0746	0.0114	5.135e-11	0.275865	0.0326625	3.0165e-17	-0.270422	0.0522769	2.30515e-07	0.53722	16
SELE	ILMN_1742548	trans	9	GFI1B	135866745	9:135866648:C_G	9	135866648	C	G	0.354976	0.0663	0.0121	3.92e-08	-0.306193	0.0279214	5.55289e-28	-0.21653	0.0441759	9.50853e-07	0.0790064	20
SELE	ILMN_1747627	trans	9	ABCA2	139901952	9:139930945:A_G	9	139930945	G	A	0.342179	0.0741	0.012	6.984e-10	-0.255507	0.0284883	2.99655e-19	-0.290012	0.0570205	3.6551e-07	0.0767008	20
SELE	ILMN_1653712	trans	9	UAP1L1	139978564	9:139969197:C_G	9	139969197	C	G	0.380417	-0.0539	0.0116	3.286e-06	-0.706554	0.0290433	1.00074e-130	0.0762857	0.0167145	5.01767e-06	0.228058	20
SPON1	ILMN_2077623	trans	11	RRAS2	14300732	11:14331627:C_T	11	14331627	C	T	0.258537	0.0747	0.0128	6.006e-09	-0.366017	0.0310731	4.99508e-32	-0.204089	0.0390278	1.70137e-07	0.0835162	20
SPON1	ILMN_1667519	trans	11	RRAS2	14300848	11:14331627:C_T	11	14331627	C	T	0.258537	0.0747	0.0128	6.006e-09	-0.445768	0.0310932	1.294e-46	-0.167576	0.0310024	6.47153e-08	0.0463541	20
ST2	ILMN_1705297	trans	1	MYBPH	203137026	1:203156080:C_T	1	203156080	T	C	0.252872	-0.0545	0.0113	1.525e-06	-0.751706	0.0320417	1.03916e-121	0.0725017	0.0153469	2.31012e-06	0.0167736	20
ST2	ILMN_2375002	trans	2	MAP4K4	102510520	2:102467321:C_T	2	102467321	T	C	0.367699	0.0619	0.0101	8.011e-10	0.219144	0.0289083	3.438e-14	0.282463	0.0592665	1.87944e-06	0.01594	20
TF	ILMN_1767343	trans	19	NTN5	49164831	19:49206985:A_G	19	49206985	A	G	0.469504	-0.196	0.0101	1.304e-84	0.178255	0.0266847	2.38868e-11	-1.09955	0.174081	2.67894e-10	0.444514	20
TIE2	ILMN_1883997	trans	6	BX105747	31450956	6:31445345:C_T	6	31445345	C	T	0.434825	0.0568	0.0118	1.548e-06	0.632767	0.0284347	1.04699e-109	0.0897645	0.0190795	2.54174e-06	0.102901	20
TM	ILMN_2329114	trans	3	COLQ	15492044	3:15543136:A_G	3	15543136	A	G	0.212906	0.0595	0.0123	1.412e-06	0.442099	0.0335562	1.22418e-39	0.134585	0.0296379	5.59928e-06	0.475297	20
t-PA	ILMN_2344216	trans	12	STX2	131274355	12:131296631:A_G	12	131296631	G	A	0.448148	0.062	0.0103	1.488e-09	-0.667905	0.0276115	2.87799e-129	-0.0928276	0.0158917	5.18025e-09	0.17198	20
t-PA	ILMN_1747775	trans	12	STX2	131274540	12:131296631:A_G	12	131296631	G	A	0.448148	0.062	0.0103	1.488e-09	-0.707972	0.0274717	1.87723e-146	-0.0875741	0.0149402	4.58304e-09	0.307554	20
TRAIL-R2	ILMN_1674069	trans	7	TOMM7	22852728	7:22860474:A_G	7	22860474	A	G	0.339754	0.049	0.0106	3.649e-06	-0.91568	0.0284437	2.23176e-227	-0.0535121	0.0116948	4.74609e-06	0.23276	20
TRANCE	ILMN_1748481	trans	17	TMEM199	26688817	17:26688663:A_G	17	26688663	G	A	0.500806	0.1003	0.0111	1.563e-19	0.238716	0.0272332	1.85744e-18	0.420165	0.0667812	3.1409e-10	0.0328239	20
U-PAR	ILMN_1757011	trans	2	LY75	160659949	2:160717852:C_T	2	160717852	C	T	0.44129	0.0994	0.0094	6.517e-26	-0.189783	0.0272629	3.37342e-12	-0.523756	0.0900787	6.08419e-09	0.54867	20
U-PAR	ILMN_1742853	trans	2	LY75	160661631	2:160717852:C_T	2	160717852	C	T	0.44129	0.0994	0.0094	6.517e-26	-0.451966	0.0275521	1.78907e-60	-0.219928	0.0247448	6.22978e-19	0.0813807	20
U-PAR	ILMN_1656057	trans	10	PLAU	75676983	10:75669190:G_T	10	75669190	G	T	0.30954	-0.0949	0.0102	1.193e-20	0.230391	0.0306449	5.55838e-14	-0.411908	0.0704407	4.98745e-09	0.260826	20
U-PAR	ILMN_2374340	cis	19	PLAUR	44156495	19:44156472:C_T	19	44156472	C	T	0.127949	-0.1445	0.0132	6.01e-28	-0.982847	0.0397029	2.73594e-135	0.147022	0.0146849	1.35342e-23	0.0513321	20
U-PAR	ILMN_1709937	trans	19	KCNN4	44271095	19:44283843:C_G	19	44283843	C	G	0.334752	0.069	0.0106	7.074e-11	0.540144	0.0292631	4.48059e-76	0.127744	0.020809	8.31062e-10	0.280348	20
VEGF-A	ILMN_1719344	trans	10	NRBF2	64914119	10:65071215:A_C	10	65071215	A	C	0.398583	0.0749	0.0111	1.235e-11	0.355443	0.0278674	2.9314e-37	0.210723	0.0353295	2.45378e-09	0.120739	20
Exp_probeID = ID of the expression probe; Exp_Gene = target gene of the expression probe; Exp_probeBp = physical position of the expression probe (hg19); topSNP = the top associated cis-eQTL of the expression probe in the CAGE eQTL data; topSNP_bp = physical position of top cis-eQTL (hg19); p_eQTL = P value of the top cis-eQTL in the CAGE data; p_pQTL = P value of the top cis-eQTL in SCALLOP CVD-…

### Sheet: Legend
Protein	Protein according to the HEIDI and SMR approach
Exp_probeID	Exp_probeID according to the HEIDI and SMR approach
cis/trans	cis/trans according to the HEIDI and SMR approach
Exp_probeChr	Exp_probeChr according to the HEIDI and SMR approach
Exp_Gene	Exp_Gene according to the HEIDI and SMR approach
Exp_probeBp	Exp_probeBp according to the HEIDI and SMR approach
topSNP	topSNP according to the HEIDI and SMR approach
topSNP_chr	topSNP_chr according to the HEIDI and SMR approach
topSNP_bp	topSNP_bp according to the HEIDI and SMR approach
A1	A1 according to the HEIDI and SMR approach
A2	A2 according to the HEIDI and SMR approach
Freq	Freq according to the HEIDI and SMR approach
b_pQTL	b_pQTL according to the HEIDI and SMR approach
se_pQTL	se_pQTL according to the HEIDI and SMR approach
p_pQTL	p_pQTL according to the HEIDI and SMR approach
b_eQTL	b_eQTL according to the HEIDI and SMR approach
se_eQTL	se_eQTL according to the HEIDI and SMR approach
p_eQTL	p_eQTL according to the HEIDI and SMR approach
b_SMR	b_SMR according to the HEIDI and SMR approach
se_SMR	se_SMR according to the HEIDI and SMR approach
p_SMR	p_SMR according to the HEIDI and SMR approach
p_HEIDI	p_HEIDI according to the HEIDI and SMR approach
nsnp_HEIDI	nsnp_HEIDI according to the HEIDI and SMR approach
