## Supplementary Table 7 for "Genomic evaluation of circulating proteins for drug target characterisation and precision medicine"

### Sheet: Drugs
					Mendelian randomization strong evidence (pan-pQTLs) (SE)			Mendelian randomization intermediate evidence (pan-pQTLs) (IE)
Name	Gene	Stage	Indication	Drug_name_or_generic_class	Causal SE	Inverse causal SE	Match, listed development indication SE	Causal IE	Inverse causal IE	Match, listed development indication IE
ADM	ADM	Preclinical	Oncology		Waist-hip ratio		no	eBMD	Stroke, RA
AGRP	AGRP	Preclinical	Obesity
CA-125	MUC16	na
CASP-8	CASP8	Preclinical	Oncology		Breast cancer	Asthma	yes
CCL-20	CCL20	Phase-1	IBD	GSK3050002				PBC	Insulin	yes
CCL3	CCL3	Preclinical	na					RA, eBMD		new
CCL4	CCL4	Phase-1	RA, Psoriatic arthritis					Diabetes		no
CD40	CD40	Phase-2	Autoimmune disease, Renal		IBD, RA	Stroke	yes		Stroke, Schizophrenia
CD40-L	CD40LG	Phase-2	Autoimmune disease
CHI3L1	CHI3L1	Preclinical	Oncology		Atrial fibrillation		no
CSF-1	CSF1	Phase-3	Oncology		Waist-hip ratio	eBMD	no	IBD	HDL-C	no
CSTB	CSTB	na
CTSD	CTSD	na							BMI	new
CTSL1	CTSL	na						IBD, heart rate	Asthma, RA	new
CX3CL1	CX3CL1	Phase-2	IBD, RA, PBC	E6011	Bone fracture, SLE		no
CXCL1	CXCL1	Preclinical	CVD					HDL-C	BMI	no
CXCL16	CXCL16	Preclinical	Oncology			IBD	no	eGFR	eBMD, BMI	no
CXCL6	CXCL6	Preclinical	Infection	Recombinant
Dkk-1	DKK1	Phase-2	Osteoporosis, Oncology		Bone fracture	eBMD	yes	Afib, menarche age	BMI, insulin	no
ECP	RNASE3	Preclinical	Asthma
EGF	EGF	na			eBMD	Schizophrenia	new	Diabetes	HbA1C	new
EN-RAGE	S100A12	na
ESM-1	ESM1	na							IBD	new
FABP4	FABP4	Preclinical	Obesity					BMI		yes
FAS	FAS	Phase-2	Oncology		IBD		no		Depression	no
FGF-23	FGF23	Launched	Oncology	Burosumab				LDL-C	eBMD	no
FS	FST	Phase-1	Cystic_Fibrosis	Recombinant				LDL-C, eGFR, IBD, PBC	HbA1C	no
GAL	GAL	na
Gal-3	LGALS3	Phase-1	Lung fibrosis					Waist-hip ratio		no
GDF-15	GDF15	Preclinical	Cachexia	Recombinant also in development, ph1	HDL-C		no	HbA1C, Alzheimer's		no
HB-EGF	HBEGF	Preclinical	CVD					Afib, menarche age	Waist-hip ratio, depression
HGF	HGF	Phase-2	Oncology		Triglycerides		no		Total cholesterol
hK11	KLK11	na
HSP_27	HSPB1	Phase-2	Oncology	Antisense inhibitor
IL16	IL16	na			2h-glucose		new
IL-18	IL18	Phase-2	Oncology, T2D			eBMD	no	IBD		no
IL-1ra	IL1RN	Launched	Autoimmune disease	Anakinra	Total cholesterol	RA	yes	LDL-C	Prostate cancer	no
IL-27	IL27	Preclinical	Oncology, Autoimmune disease						HDL-C, Asthma	no
IL-6	IL6	Phase-2	Autoimmune disease
IL-6RA	IL6R	Launched	Rheumatoid Arthritis	Tocilizumab	Asthma, Eczema	Afib, CHD, RA	yes
IL-8	CXCL8	Phase-2	Oncology, Autoimmune disease					IBD, PBC		yes
ITGB1BP2	ITGB1BP2	na
KIM-1	HAVCR1	Preclinical	Asthma					Total cholesterol, Triglycerides
KLK6	KLK6	Preclinical	Alzheimer's disease
LEP	LEP	Phase-2	Obesity	Pegylated Recombinant				Afib, HbA1C, insulin	HDL-C	no
LOX-1	OLR1	Phase-2	Peripheral Artery Disease					Waist-hip ratio, diabetes	SLE	no
mAmP	XPNPEP2	na
MB	MB	na
MCP-1	CCL2	Phase-2	Oncology	Carlumab
MMP-1	MMP1	Preclinical	Oncology	Antisense inhibitor				BMI	Prostate cancer	yes
MMP-10	MMP10	Preclinical	Haemostasis
MMP-12	MMP12	Preclinical	COPD		Eczema	Stroke	no		Diabetes, CHD
MMP-3	MMP3	Preclinical	Oncology					Stroke	eBMD	no
MMP-7	MMP7	Preclinical	Oncology, Autoimmune disease
MPO	MPO	Phase-2	Parkinson's disease, heart failure					Diabetes	no
NT-pro_BNP	NPPB	na						BMI	Schizophrenia	new
OPG	TNFRSF11B	Phase-2	Osteoporosis	Recombinant				eBMD	CHD
PAPPA	PAPPA	na			Diabetes		new	RA	eBMD	new
PAR-1	F2R	Launched	Thrombosis	Vorapaxar				HDL-C	Waist-hip ratio
PDGF_subunit_B	PDGFB	Preclinical	Macular degeneration, Oncology
PECAM-1	PECAM1	na
PlGF	PGF	Phase-2	Diabetic retinopathy			CHD, eBMD	no
PSGL-1	SELPLG	Phase-2	IBD
PTX3	PTX3	Preclinical	Oncology, Autoimmune disease
RAGE	AGER	Phase-3	Alzheimer's disease		Triglycerides, total cholsterol, prostate cancer, schizophrenia	BMI, diabetes	no	HDL-C, Waist-hip ratio, PBC	HbA1C, eBMD
REN	REN	Launched	Hypertension	RAAS modulators
RETN	RETN	Preclinical	Oncology, Fibrosis
SCF	KITLG	Preclinical	Asthma					eBMD, depression	HbA1C, depression
SELE	SELE	Phase-2	Psoriasis					eBMD	HDL-C, Total cholesterol, diabetes, stroke, CHD	no
SIRT2	SIRT2	na
SPON1	SPON1	na			Afib		new
ST2	IL1RL1	Phase-2	Asthma, COPD		IBD	Asthma	yes	BMI	eGFR
TF	F3	na			HbA1C		new		Waist-hip ratio,stroke, CHD
TIE2	TEK	Phase-2	Oncology	Rebastinib					PBC
TM	THBD	Launched	Thrombosis	Recomodulin				Stroke
TNF-R1	TNFRSF1A	Launched	Oncology	Recombinant
TNF-R2	TNFRSF1B	Launched	Autoimmune disease	Etanercept				IBD, PBC	BMI, LDL-C, eGFR, breast cancer	yes
TNFSF14	TNFSF14	Preclinical	IBD
t-PA	PLAT	Launched	Stroke	Recombinant
TRAIL	TNFSF10	Phase-2	Oncology						Waist-hip ratio, eBMD
TRAIL-R2	TNFRSF10B	Phase-2	Oncology		Prostate cancer		yes
TRANCE	TNFSF11	Launched	Osteoporosis	Denosumab	eBMD	PBC	yes	Menarche age	Bone fracture
U-PAR	PLAUR	na						Diabetes
VEGF-A	VEGFA	Launched	Macular degeneration, Oncology	Macugen
VEGF-D	VEGFD	na

### Sheet: Legend
Name	Olink protein name
Gene	Name of protein-encoding gene
Stage	Stage of clinical trial for drug development for this protein
Indication	Indication tested in clinical trial for this protein
Comment
