## Supplementary Table 8 for "Genomic evaluation of circulating proteins for drug target characterisation and precision medicine"

### Sheet: Cohorts
Study name	IMPROVE	STANLEY	EpiHealth	PIVUS	ULSAM	INTERVAL	LifeLines-DEEP	NSPHS	STABILITY	Estonian BB	ORCADES	VIS	MPP-RES
Study name, long	Carotid Intima Media Thickness [IMT] and IMT-Progression as Predictors of Vascular Events in a High Risk European Population study	STANLEY / SWEBIC	Epidemiology for Health	The Prospective Investigation of the Vasculature in Uppsala Seniors	The Uppsala Longitudinal Study of Adult Men	The INTERVAL study	The Prospective Cohort Study	The Northern Sweden Population Health Study	the Stabilization of Atherosclerotic Plaque by Initiation of Darapladib Therapy trial	Estonian Genome Center, Institute of Genomics, University of Tartu	The Orkney Complex Disease Study	Vis	The Malmö Preventive Project
PI name	Anders Hamsten, Elena Tremoli	Mikael Landen	Lars Lind	Lars Lind	Lars Lind	John Danesh, Adam Butterworth	Jingyuan Fu, Lude Franke	Ulf Gyllensten	Lars Wallentin, Angeta Siegbahn	Tõnu Esko	Jim Wilson	Caroline Hayward	J. Gustav Smith
PI e-mail	anders.hamsten@ki.se	mikael.landen@gu.se	lars.lind@medsci.uu.se	lars.lind@medsci.uu.se	lars.lind@medsci.uu.se	asb38@medschl.cam.ac.uk	fjingyuan@gmail.com	ulf.gyllensten@igp.uu.se	lars.wallentin@ucr.uu.se, agneta.siegbahn@medsci.uu.se	tesko@broadinstitute.org	jim.wilson@ed.ac.uk	Caroline.Hayward@igmm.ed.ac.uk	gustav.smith@med.lu.se
Analyst name	Anders Malarstig		Stefan Gustafsson	Stefan Gustafsson	Stefan Gustafsson	James Peters	Daria Zhernakova	Stefan Enroth	Niclas Eriksson	Anette Kalnapenkis	Andrew Bretherick	Thibaud Boutin	J. Gustav Smith
Analyst e-mail	anders.malarstig@ki.se	anders.malarstig@ki.se	stefan.gustafsson@medsci.uu.se	stefan.gustafsson@medsci.uu.se	stefan.gustafsson@medsci.uu.se	jp549@medschl.cam.ac.uk	dasha.zhernakova@gmail.com	stefan.enroth@igp.uu.se	niclas.eriksson@ucr.uu.se	anette.kalnapenkis@ut.ee	a.bretherick@ed.ac.uk	Thibaud.Boutin@igmm.ed.ac.uk	gustav.smith@med.lu.se
Reference(s)	PMID: 23152477		PMID: 23435790	PMID: 16141402	PMID: 16030278	PMID: 27863252	PMID: 26319774	PMID:19060911 & 20568910	PMID: 24678955	PMID:24518929	PMID: 18760389		PMID: 20211303
Design	Patients with metabolic syndrome	Bipolar cases and controls	Population-based	Population-based	Population-based	RCT (blood donors)	Population-based	Population-based	RCT	Population-based	Population-based isolate	Population-based isolate	Population-based, oversampling of subjects with diabetes and impaired fasting glucose
Ethnicity	European	Swedish	European	European	European	European	European	European	Worldwide (78% reported with ethnic group white in main trial)	European	European	European	European
Sample size, total	3700	10000	2500	1016	1221	4994	1539	1067	15828	500	2078	960	1792
GWAS, call rate		0.98	≥ 98%	≥ 95%	≥ 95%	Sample call rate >=98%.	≥ 95%	≥ 95%	≥ 95%	≥ 95%	>=98%	>95%	Sample call rate >=98%.
GWAS, other exclusions	1) Gender mismatch 2) Heterozygosity 3) Cryptic relatedness.	1) Gender mismatch; 2) Heterozygosity 3) Cryptic relatedness.	1) Gender mismatch; 2) Ethnic outliers; 3) Heterozygosity > 5 s.d. from the mean; 4) Cryptic relatedness.	1) Gender mismatch; 2) Ethnic outliers; 3) Heterozygosity > 5 s.d. from the mean; 4) Cryptic relatedness.	1) Gender mismatch; 2) Ethnic outliers; 3) Heterozygosity > 5 s.d. from the mean; 4) Cryptic relatedness.	1) Sex mismatches 2) low call rates 3) duplicate samples 4) heterozygosity >3 sd from mean 5) non-European ancestry 6) relatedness (pi_hat> 0.187)	1) relavtives; 2) Ethnic outliers; 3) sample mismatch	1) Gender mismatch; 2) Heterozygosity; 3) Genetic outliers through multidimentional scaling	1) Gender mismatch 2) Heterozygozity checked but none excluded	1) Gender mismatch; 2) Ethnic outliers; 3) Heterozygosity > 3 s.d. from the mean; 4) Cryptic relatedness.	Ethnic outliers; duplicates; gender mismatch; excess IBS incompatible with pedigree		1) Gender mismatch; 2) Ethnic outliers; 3) Heterozygosity within +/-3 sd from the mean; 4) Genetic outliers through multidimentional scaling plots
OLINK, exclusions	1) Technical failures; 2) None	1) Technical failures; 2) None	1) Technical failures; 2) Missing > 5% proteins on CVDII or CVDIII.	1) Technical failures; 2) Missing > 5% proteins on CVDI.	1) Technical failures; 2) Missing > 2% proteins on CVDI.	"Flagged" samples (technical failures)	1) Technical failures; 2) None	1) Technical failures; 2) None	1) Technical failures	1) Technical failures	1) Technical failures; 2) None		1) Technical failures; 2) None.
Sample size, SCALLOP (max)	3403	681	2335	933	730	4,987 (post QC)	1178	965	2,967	496 (post QC)	971		882
OLINK panel(s)	CVD I	CVD I, INF I, ONC I	CVDII, CVDIII	CVDI	CVDI	INF, CVD2, CVD3	CVDIII	ONC I, CVD I	CVD-I, INF-I	CVD2, CVD3, INF, ONC II	CVDII, CVDIII, INFI, cardiometabolic, metabolic, immune response, neurology, neuro exploratory, oncology II, cell regulation, development, organ damage	CVDII, CVDIII, INFI	CVDIII
Pre-imputation QC
Genotyping array	Cardiometabochip, Immunochip	OmniExpress and PsychChip	Illumina HumanCoreExome	Illumina OmniExpress+Metabochip	Illumina Omni2.5+Metabochip	Affymetrix Axiom UK Biobank array	HumanCytoSNP-12 BeadChip, ImmunoChip	llumina OmniExpress or HapMap300v2 + Human Exome	Illumina HumanOmniExpressExome-8 v1	Illumina HumanOmniExpress	Illumina HumanHap300v1, Omni1, OmniX	Illumina HumanHap300v1	Infinium PsychArray-24 v1.2
Genotype calling algorithm		Birdsuite, z-call	GenCall + zCall (Oxford protocol)	GenCall	GenCall	Affymetrix Power Tools	NA	GenomeStudio(v2011.1) + zCall	Genomestudio + zCall	Illumina Genomestudio		Beadstudio-Gencall v3.0	GenomeStudio(v1.6.2.2) + Birdseed v1.33 (concordant calls kept), zCall (maf <1%)
MAF inclusion cutoff	≥ 0.5%	≥ 1%	≥ 0.5%	≥ 1%	≥ 1%	All results provided without MAF filter (although filter used for imputation scaffold)	> 5%	≥ 1%	≥ 0.1%	≥ 1%	≥0.01	≥0.01	>0.5
Call rate inclusion cutoff	≥ 98 %	≥ 98 %	≥ 97% (GenCall), ≥ 99% (zCall)	≥ 99% (MAF < 5%) or ≥ 95% (MAF ≥ 5%)	≥ 99% (MAF < 5%) or ≥ 95% (MAF ≥ 5%)	Samples called in 10 batches, within-batch variant call rate inclusion > 0.97. See Astle et al Cell 2016 for details of QC post batch merging. Variants were dropped from all batches if they failed in at least four of the batches due to deviation from HWE, low call rate or Affymetrix variant exclusion criteria. a call rate filter of 99% over the batches that a variant was not failed in, and a glob…	>95%	> 95% SNP, > 90% Individual	>95%	≥ 98 %	0.97	0.98	>95% sample, >97% snp
HWE p-value inclusion cutoff	≥ 10-8	1e-10 for cases, 1e-6 for controls	≥ 10-4	> 10-6	> 10-6	5x10^-6	> 10-4	> 3.2/1.4 x 10-8	none applied	> 10-6	1e-06	1e-06	> 10-6
Imputation
Phasing	NA	Shapeit	SHAPEIT2, v2.r727	NA	NA	SHAPEIT3	shapeit2	SHAPEIT version 2.5 (r790)	SHAPEIT v2 (r837)	Eagle 2.3	SHAPEIT version 2.5 (r790) + duoHMM	SHAPEIT version 2.5 (r790) + duoHMM	Eagle v2.3
Imputation software	MiniMac	Impute2	IMPUTE2, v.2.3.0	IMPUTE2, v.2.2.2	IMPUTE2, v.2.2.2	Sanger imputation server (PBWT imputation algorithm)	Minimac3 (Michigan Imputation Server)	IMPUTE2 (v2.3.2)	IMPUTE2 (v2.3.1)	Beagle 2.4.2	Sanger imputation server (PBWT imputation algorithm)	Sanger imputation server (PBWT imputation algorithm)	Minimac3 (Michigan Imputation Server v 1.0.1)
Imputation reference panel	1000G, phase 1 (v5)	1000G	1000G, phase 1 (v3)	1000G, phase 1 (v3)	1000G, phase 1 (v3)	Combined 1000G phase 3 +UK10K reference panel	HRC	1000G Phase 3	1000G Phase 3	1000G Phase 3	HRC.r1-1	HRC.r1-1	HRC r1.1
Below LOD imputation	LOD/2	No	No	Yes (LOD/2 replace)	Yes (LOD/2 replace)	No- non-truncated values used		No	Yes (LOD/2)	Yes (LOD/2)	Yes (replace with 0)	No	No
Trait transformation	Rank-based inverse normal transformation (Blom)	Rank-based inverse normal transformation (Blom)	Rank-based inverse normal transformation (Blom)	Rank-based inverse normal transformation (Blom)	Rank-based inverse normal transformation (Blom)	Rank-based inverse normal transformation	z-score transformation	Rank-based inverse normal transformation	Rank-based inverse normal transformation	Rank-based inverse normal transformation	Rank-based inverse normal transformation	Rank-based inverse normal transformation	z-score transformation
Software	Plink 1.9	Plink 1.9	SNPTEST v.2.5.2	SNPTEST v.2.5.2	SNPTEST v.2.5.2	SNPTEST v2.5.2	https://github.com/molgenis/systemsgenetics/tree/master/eqtl-mapping-pipeline	ProbABEL/palinear (v1.8.0)	SNPTEST v2.5.2	Plink 1.9	GenABEL+RegScan	GenABEL+RegScan	SNPTEST v.2.5.2
Software, method	dosage	dosage	-frequentist 1 -method 'em'	-frequentist 1 -method 'em'	-frequentist 1 -method 'em'	-method expected	Spearman's correlation	dosage	-frequentist 1 -method score	dosage	LMM (Grammar Gamma) + genome scan	LMM (Grammar Gamma) + genome scan	-frequentist 1 -method expected
Adjustment	site, age, sex, olink_batch	age, sex, MDS components, olink batch	Age, sex, OLINK plate, MDS component 1-5	Age, sex, OLINK plate, storage time, MDS component 1-2	Age, OLINK plate, storage time, MDS component 1-2	Protein abundance was regressed on age, sex, season, plate, bleed to processing time (days), before IVNT. PLINK MDS 1-3 used as covariates in SNPTEST	age, gender, smoking status, oral contraceptive usage, blood cell counts	selection of 159 covariates per protein, also including storage time. (http://www.tandfonline.com/doi/full/10.3109/1354750X.2015.1093546)	AGE, SEX, PC1, PC2, PC3, PC4	age, sex, OLINK plate, MDS components 1-10	age+sex+array+time_in_storage_days+season_of_vene+plate_no+plate_row+plate_column+pc{1:10}	Age+sex	Age, sex, Olink plate
Info metric from	MiniMac, Plink INFO	PLINK INFO	SNPTEST v.2.5.2	SNPTEST v.2.5.2	SNPTEST v.2.5.2	SNPTEST v2.5.2	minimac3	IMPUTE2's 'info'-score.	IMPUTE2's 'info'-score from SNPTEST.	Plink INFO	IMPUTE2 INFO score	IMPUTE2 INFO score	minimac3

### Sheet: Legend
Study name	Study name
Study name, long	Study name, long
PI name	Name of principal investigator
PI e-mail	e-mail of principal investigator
Analyst name	Analyst name
Analyst e-mail	Analyst e-mail
Reference(s)	Pubmed ID if published
Design	Study design
Ethnicity	Ethnicity
Sample size, total	Sample size, total
GWAS, call rate	GWAS, call rate
GWAS, other exclusions	GWAS, other exclusions
OLINK, exclusions	OLINK, exclusions
Sample size, SCALLOP (max)	Sample size, SCALLOP (max)
OLINK panel(s)	OLINK panel(s)
Pre-imputation QC	Pre-imputation QC
Genotyping array	Genotyping array
Genotype calling algorithm	Genotype calling algorithm
MAF inclusion cutoff	MAF inclusion cutoff
Call rate inclusion cutoff	Call rate inclusion cutoff
HWE p-value inclusion cutoff	HWE p-value inclusion cutoff
Imputation	Imputation
Phasing	Phasing
Imputation software	Imputation software
Imputation reference panel	Imputation reference panel
Below LOD imputation	Below LOD imputation
Trait transformation	Trait transformation
Software	Software
Software, method	Software, method
Adjustment	Adjustment
Info metric from	Info metric from
