## Supplementary Table 9 for "Genomic evaluation of circulating proteins for drug target characterisation and precision medicine"

### Sheet: GWAS_sumstats
phenotype	consortium	pmid	year	ancestry	coverage	main_page	download_page
atrial_fibrillation	AFGenPlus	30061737	2018	EUR	hrc	http://csg.sph.umich.edu/willer/public/afib2018/	http://csg.sph.umich.edu/willer/public/afib2018/
breast_cancer	BCAC	29059683	2017	EUR	1000g_ph3	http://bcac.ccge.medschl.cam.ac.uk	http://bcac.ccge.medschl.cam.ac.uk/bcacdata/oncoarray/gwas-icogs-and-oncoarray-summary-results/
cad	CardiogramPlusC4D	26343387	2015	Mixed	1000g_ph1	http://www.cardiogramplusc4d.org	http://www.cardiogramplusc4d.org/data-downloads/
egfr_creatinine	CKDGEN	28452372	2017	EUR	1000g_ph1	http://ckdgen.imbi.uni-freiburg.de/	http://ckdgen.imbi.uni-freiburg.de/
egfr_cystatin_c	CKDGEN	28452372	2017	EUR	1000g_ph1	http://ckdgen.imbi.uni-freiburg.de/	http://ckdgen.imbi.uni-freiburg.de/
t2d	DIAGRAM	28566273	2017	EUR	1000g_ph1	http://diagram-consortium.org/	http://diagram-consortium.org/downloads.html
atopic_dermatitis	EAGLE	26482879	2015	Mixed	1000g_ph1	https://data.bris.ac.uk/data/dataset/28uchsdpmub118uex26ylacqm	https://data.bris.ac.uk/data/dataset/28uchsdpmub118uex26ylacqm
bone_mineral_density	GEFOS	28869591	2017	EUR	1000G	http://www.gefos.org/	http://www.gefos.org/?q=content/ukbb-ebmd-gwas-data-release-2017
bmi	GIANT	25673413	2015	EUR	hapmap2	http://portals.broadinstitute.org/collaboration/giant/	http://portals.broadinstitute.org/collaboration/giant/index.php/GIANT_consortium_data_files
body_fatpct	GIANT	26833246	2016	Mixed	hapmap2	https://walker05.u.hpc.mssm.edu/	https://walker05.u.hpc.mssm.edu/
whradjbmi	GIANT	25673412	2015	EUR	hapmap2	http://portals.broadinstitute.org/collaboration/giant/	http://portals.broadinstitute.org/collaboration/giant/index.php/GIANT_consortium_data_files
hdl	GLGC	24097068	2013	EUR	hapmap2	http://lipidgenetics.org/	http://csg.sph.umich.edu/willer/public/lipids2013/
ldl	GLGC	24097068	2013	EUR	hapmap2	http://lipidgenetics.org/	http://csg.sph.umich.edu/willer/public/lipids2013/
tc	GLGC	24097068	2013	EUR	hapmap2	http://lipidgenetics.org/	http://csg.sph.umich.edu/willer/public/lipids2013/
tg	GLGC	24097068	2013	EUR	hapmap2	http://lipidgenetics.org/	http://csg.sph.umich.edu/willer/public/lipids2013/
heart_rate	HRgene	23583979	2013	EUR	hapmap2	https://walker05.u.hpc.mssm.edu/	https://walker05.u.hpc.mssm.edu/
alzheimer	IGAP	24162737	2013	EUR	1000g_ph1	http://web.pasteur-lille.fr/en/recherche/u744/igap/igap_download.php	http://www.pasteur-lille.fr/en/recherche/u744/igap/igap_download.php
ibd	IIBDGC	26192919	2015	EUR	1000g_ph1	https://www.ibdgenetics.org	https://www.ibdgenetics.org/downloads.html
2h_glucose	MAGIC	22885924	2012	EUR	metabochip	https://www.magicinvestigators.org/	https://www.magicinvestigators.org/downloads/
corrected_insulin_response	MAGIC	24699409	2014	EUR	hapmap2	https://www.magicinvestigators.org/	https://www.magicinvestigators.org/downloads/
fasting_glucose	MAGIC	22581228	2012	EUR	hapmap2	https://www.magicinvestigators.org/	https://www.magicinvestigators.org/downloads/
fasting_insulin	MAGIC	22581228	2012	EUR	hapmap2	https://www.magicinvestigators.org/	https://www.magicinvestigators.org/downloads/
hba1c	MAGIC	28898252	2017	EUR	hapmap2	https://www.magicinvestigators.org/	https://www.magicinvestigators.org/downloads/
isi_ogtt	MAGIC	27416945	2016	EUR	hapmap2	https://www.magicinvestigators.org/	https://www.magicinvestigators.org/downloads/
all_ischemic_stroke	MEGASTROKE	29531354	2018	EUR	1000g_ph1	http://megastroke.org/	http://megastroke.org/
all_stroke	MEGASTROKE	29531354	2018	EUR	1000g_ph1	http://megastroke.org/	http://megastroke.org/
primary_biliary_cirrhosis	NONE	26394269	2015	EUR	hapmap3	https://www.immunobase.org/	https://www.immunobase.org/downloads/protected_data/GWAS_Data/
rheumatoid_arthritis	NONE	24390342	2014	EUR	1000g_ph1	http://plaza.umin.ac.jp/~yokada/datasource/software.htm	http://plaza.umin.ac.jp/~yokada/datasource/software.htm
sleep_duration	NONE	27494321	2016	EUR	1000G	http://www.t2diabetesgenes.org/data/	http://www.t2diabetesgenes.org/data/
systemic_lupus_erythematosus	NONE	26502338	2015	EUR	1000G	https://www.immunobase.org/	https://www.immunobase.org/downloads/protected_data/GWAS_Data/
major_depressive_disorder	PGC	29700475	2018	EUR	1000g_ph1	https://www.med.unc.edu/pgc/	https://www.med.unc.edu/pgc/results-and-downloads/mdd/
schizophrenia	PGC	29906448	2018	EUR	1000g_ph3	https://www.med.unc.edu/pgc/	https://www.med.unc.edu/pgc/results-and-downloads/scz-bip/
prostate_cancer	PRACTICAL	29892016	2018	EUR	1000G	http://practical.icr.ac.uk/	http://practical.icr.ac.uk/blog/?page_id=8088
age_menarche	ReproGen	28436984	2017	EUR	1000G	https://www.reprogen.org/	https://www.reprogen.org/data_download.html
age_menopause	ReproGen	26414677	2015	EUR	hapmap2	https://www.reprogen.org/	https://www.reprogen.org/data_download.html
depressive_symptoms	SSGAC	27089181	2016	EUR	1000G	https://www.thessgac.org/	https://www.thessgac.org/data
asthma	TAGC	29273806	2018	EUR	hapmap2	NA	ftp://ftp.ebi.ac.uk/pub/databases/gwas/summary_statistics/DemenaisF_29273806_GCST005212/
NEW_bone_mineral_density	GEFOS	30598549	2019	EUR	hrc	http://www.gefos.org	http://www.gefos.org/?q=content/data-release-2018
NEW_bone_fracture	GEFOS	30598549	2019	EUR	hrc	http://www.gefos.org	http://www.gefos.org/?q=content/data-release-2018
NEW_whradjbmi	GIANT	30239722	2018	EUR	hrc	http://portals.broadinstitute.org/	https://zenodo.org/record/1251813#.XG0xTC2Q3UJ
NEW_bmi	GIANT	30239722	2018	EUR	hrc	http://portals.broadinstitute.org/	https://zenodo.org/record/1251813#.XG0xTC2Q3UJ
NEW_t2d	DIAGRAM	30297969	2018	EUR	hrc	http://diagram-consortium.org/	http://diagram-consortium.org/downloads.html

### Sheet: Legend
phenotype	Phenotype investigated in GWAS used for mendelian randomization
consortium	Name of consortium
pmid	Pubmed ID of the GWAS publication
year	Publication year
ancestry	Ancestry of GWAS publication
coverage	Imputation reference used in GWAS
main_page	Web-page with more information about GWAS
download_page	Web-page with sumstats download for GWAS
